# From *in silico* to *in vitro*: Wŭhàn sharpbelly bornavirus infects and persists in cyprinoform cells

**DOI:** 10.1101/2025.03.26.645528

**Authors:** Mirette I. Y. Eshak, Angele Breithaupt, Birke A. Tews, Christine Luttermann, Kati Franzke, Marion Scheibe, Sören Woelke, Martin Beer, Dennis Rubbenstroth, Florian Pfaff

**Author notes:** Corresponding author: Florian Pfaff.

## Abstract

Our recent study using *in silico* data mining identified novel culterviruses (family: *Bornaviridae*) in fish, including a variant of Wŭhàn sharpbelly bornavirus (WhSBV) in grass carp kidney and liver cell lines. Here, metagenomic sequencing of different fish cell lines revealed WhSBV in two cell lines from grass carp (*Ctenopharyngodon idella;* order: Cypriniformes). Using these cell lines, we investigated the ability of WhSBV to infect and establish persistent infection in other cell lines from bony fish (Cypriniformes, Chichliformes, Salmoniformes, Centrarchiformes and Spariformes), reptiles (Testudines and Squamata), birds (Galliformes) and mammals (Primates and Rodentia). WhSBV showed efficient replication and a time-dependent increase in viral RNA levels in cypriniform cells, whereas replication was limited, confined to single cells, and lacked a clear time-dependent increase in cells from other bony fish and reptiles. No replication was detected in avian and mammalian cells. *In situ* hybridisation and electron microscopy confirmed the presence of viral RNA and particles in infected cypriniform cells. Transcriptomic sequencing revealed minimal innate immune activation during early stages of infection and antiviral response only at later stages, suggesting that WhSBV establishes persistence by evading early immune recognition. In addition, we identified polycistronic viral mRNAs regulated by specific transcriptional start and termination sites and RNA splicing. Viral proteins were detected, confirming previous *in silico* predictions. These findings provide insights into the potential infectivity, persistence mechanisms and transcriptional strategies of WhSBV. This study validates previous findings from *in silico* data mining, further reinforcing its effectiveness as a powerful tool for discovering hidden viruses.

**IMPORTANCE:** Understanding the diversity and host range of viruses is crucial for assessing their ecological role, associated diseases and zoonotic potential. However, many newly discovered viruses are characterised using sequence data alone because isolates are often difficult to obtain. Using cell culture models, this study characterises Wŭhàn sharpbelly bornavirus (WhSBV), a member of the genus *Cultervirus*. Here we demonstrate its ability to establish persistent infection in cypriniform fish cell lines, while exhibiting restricted replication in certain non-cypriniform fish. The identification of polycistronic transcription, splicing events and immune evasion mechanisms advances our understanding of the molecular biology of WhSBV and culterviruses in general. By validating *in silico* predictions, this study highlights the power of computational approaches in uncovering viral diversity. As cypriniform fish include economically important species such as carp, understanding the dynamics of WhSBV host range and infection biology may be crucial for future aquaculture health management.
