## Supplementary Table S1 for "From *in silico* to *in vitro*: Wŭhàn sharpbelly bornavirus infects and persists in cyprinoform cells"

### Sheet: Supplementary Table S5
	Supplementary Table S5: Transcription start and termination motifs of WhSBV. Transcription start (S2-S3) in bold and termination (T1-T4) motifs of WhSBV were prediction using MEME (v5.5.2)
	Transcriptional sites	Type	Predicted Sequence Patterns with position	p-value
	T1/S2	Termination/Start site	1,156 - AGTTAACAAAAACATGAA - 1,173	3.37e-10
	T2/S3	Termination/Start site	3,277 - ATTAAAGAAAAACATGAA - 3,294	3.47e-08
	T3	Termination/Start site	4,021 - ACTTTAGAAAAACATGTA - 4,038	1.51e-06
	T4	Termination/Start site	8,960 - ATTTAAGAAAAACATGAT - 8,977	2.11e-08
