## Supplementary Table S1 for "From *in silico* to *in vitro*: Wŭhàn sharpbelly bornavirus infects and persists in cyprinoform cells"

### Sheet: Supplementary Table S1
	Supplementary Table S1: Summary of cell lines used for metagenomic RNA sequencing. All cell lines were received from the Collection of Cell Lines in Veterinary Medicine (CCLV) at the Friedrich-Loeffler-Institut, Federal Research Institute for Animal Health, Greifswald - Insel Riems, Germany. RNA was additionally analysed using WhSBV glycoprotein (G) gene- and Actin Beta (ACTB)-specific RT-qPCR pr…
	Cell line: CCLV Number	Cell line: Name	Cell line: Organ	Cell line: Common name	Cell line: Species	Cell line: Family	Library ID	ACTB Cq	WhSBV-G Cq
	1441	GCSB1441	swim bladder	grass carp	Ctenopharyngodon idella (Valenciennes, 1844)	Xenocyprididae	Tx00550	20.82	16.96
	1542	GCSB1542	swim bladder	grass carp	Ctenopharyngodon idella (Valenciennes, 1844)	Xenocyprididae	Tx00531	29.32	17.41
	926	ASK	head kidney	Atlantic salmon	Salmo salar (Linnaeus, 1758)	Salmonidae	Tx00517	24.6	n.d.
	489	SHK-1	head kidney	Atlantic salmon	Salmo salar (Linnaeus, 1758)	Salmonidae	Tx00565	32.42	n.d.
	1044	STL-R	liver	Atlantic sturgeon	Acipenser oxyrinchus (Mitchill, 1815)	Acipenseridae	Tx00567	26.82	n.d.
	193	BF-2	caudal trunk	bluegill	Lepomis macrochirus (Rafinesque, 1819)	Centrarchidae	Tx00519	39.53	n.d.
	290	BF-2	hull	bluegill	Lepomis macrochirus (Rafinesque, 1819)	Centrarchidae	Tx00520	40	n.d.
	341	CHSE/F	embryonic	bluegill	Lepomis macrochirus (Rafinesque, 1819)	Centrarchidae	Tx00529	37.5	n.d.
	88	RT/F	N.A.	bluegill	Lepomis macrochirus (Rafinesque, 1819)	Centrarchidae	Tx00559	35.27	n.d.
	395	GF	fin	bluestriped grunt	Haemulon sciurus (Shaw, 1803)	Haemulidae	Tx00539	29.58	n.d.
	957	CCO	ovary	brown bullhead	Ameiurus nebulosus (Lesueur, 1819)	Ictaluridae	Tx00527	20.73	n.d.
	1562	B15	brain	common carp	Cyprinus carpio (Linnaeus, 1758)	Cyprinidae	Tx00518	24.87	n.d.
	112	CaPi	pituitary gland	common carp	Cyprinus carpio (Linnaeus, 1758)	Cyprinidae	Tx00521	26.74	n.d.
	1490	CCApin2l2k	fin	common carp	Cyprinus carpio (Linnaeus, 1758)	Cyprinidae	Tx00523	32.94	n.d.
	816	CCB	brain	common carp	Cyprinus carpio (Linnaeus, 1758)	Cyprinidae	Tx00524	29.41	n.d.
	1541	CCG	brain	common carp	Cyprinus carpio (Linnaeus, 1758)	Cyprinidae	Tx00525	22.05	n.d.
	1543	CCM-R	oral mucosa	common carp	Cyprinus carpio (Linnaeus, 1758)	Cyprinidae	Tx00526	28.55	n.d.
	843	KF-1	fin	common carp	Cyprinus carpio (Linnaeus, 1758)	Cyprinidae	Tx00555	31.3	n.d.
	1112	KFC	fin	common carp	Cyprinus carpio (Linnaeus, 1758)	Cyprinidae	Tx00556	26.73	n.d.
	1390	KoK	kidney	common carp	Cyprinus carpio (Linnaeus, 1758)	Cyprinidae	Tx00557	25.02	n.d.
	173	EPC	skin	fathead minnow	Pimephales promelas (Rafinesque, 1844)	Leuciscidae	Tx00535	21.41	n.d.
	57	FHM	muscle	fathead minnow	Pimephales promelas (Rafinesque, 1844)	Leuciscidae	Tx00537	28.22	n.d.
	1169	CLC	N.A.	fathead minnow	Pimephales promelas (Rafinesque, 1844)	Leuciscidae	Tx00549	19.59	n.d.
	1554	KCB CMV	N.A.	fathead minnow	Pimephales promelas (Rafinesque, 1844)	Leuciscidae	Tx00554	19.02	n.d.
	216	FHM	muscle	fathead minnow	Pimephales promelas (Rafinesque, 1844)	Leuciscidae	Tx00572	20.02	n.d.
	533	GH SCB-1	N.A.	gilthead seabream	Sparus aurata (Linnaeus, 1758)	Sparidae	Tx00540	32.06	n.d.
	826	SAF-1	fin	gilthead seabream	Sparus aurata (Linnaeus, 1758)	Sparidae	Tx00564	27.2	n.d.
	1150	CAR	fin	goldfish	Carassius auratus (Linnaeus, 1758)	Cyprinidae	Tx00522	38.83	n.d.
	1389	CFS	fin	goldfish	Carassius auratus (Linnaeus, 1758)	Cyprinidae	Tx00528	27.8	n.d.
	1645	RyuF-2	dermis, caudal	goldfish	Carassius auratus (Linnaeus, 1758)	Cyprinidae	Tx00530	37.62	n.d.
	1388	GTS-9	thymus	goldfish	Carassius auratus (Linnaeus, 1758)	Cyprinidae	Tx00551	23.14	n.d.
	119	GK	swim bladder	grass carp	Ctenopharyngodon idella (Valenciennes, 1844)	Xenocyprididae	Tx00532	36.72	n.d.
	809	EK-1	kidney	Japanese eel	Anguilla japonica (Temminck & Schlegel, 1846)	Anguillidae	Tx00534	20.04	n.d.
	1440	KS	mouth	koi carp	Cyprinus rubrofuscus (Lacépède, 1803)	Cyprinidae	Tx00558	28.03	n.d.
	1550	TiB	brain	Nile tilapia	Oreochromis niloticus (Linnaeus, 1758)	Cichlidae	Tx00568	27.75	n.d.
	992	EQ Clone 2	N.A.	rainbow trout	Oncorhynchus mykiss (Walbaum, 1792)	Salmonidae	Tx00536	37.31	n.d.
	1446	Fspl	N.A.	rainbow trout	Oncorhynchus mykiss (Walbaum, 1792)	Salmonidae	Tx00538	36.63	n.d.
	1431	HK10	head kidney	rainbow trout	Oncorhynchus mykiss (Walbaum, 1792)	Salmonidae	Tx00552	24.54	n.d.
	1638	HK28	head kidney	rainbow trout	Oncorhynchus mykiss (Walbaum, 1792)	Salmonidae	Tx00553	29.65	n.d.
	682	RTE	N.A.	rainbow trout	Oncorhynchus mykiss (Walbaum, 1792)	Salmonidae	Tx00560	21.39	n.d.
	38	RTG-2	gonads	rainbow trout	Oncorhynchus mykiss (Walbaum, 1792)	Salmonidae	Tx00561	28.92	n.d.
	884	RTO	ovary	rainbow trout	Oncorhynchus mykiss (Walbaum, 1792)	Salmonidae	Tx00562	21.1	n.d.
	1551	RTS11	spleen	rainbow trout	Oncorhynchus mykiss (Walbaum, 1792)	Salmonidae	Tx00563	30.51	n.d.
	855	TV-1/F	N.A.	rainbow trout	Oncorhynchus mykiss (Walbaum, 1792)	Salmonidae	Tx00570	35.68	n.d.
	118	Tol-F	fin	silver carp	Hypophthalmichthys molitrix (Valenciennes, 1844)	Xenocyprididae	Tx00569	30.2	n.d.
	1335	E11	embryonic	snakehead murrel	Channa striata (Bloch, 1793)	Channidae	Tx00533	23.19	n.d.
	933	SSN-1	complete embryos	snakehead murrel	Channa striata (Bloch, 1793)	Channidae	Tx00566	32.67	n.d.
	1492	ZF4	embryonic	zebrafish	Danio rerio (Hamilton, 1822)	Danionidae	Tx00571	27.99	n.d.
