## Supplementary Table S2 for "From *in silico* to *in vitro*: Wŭhàn sharpbelly bornavirus infects and persists in cyprinoform cells"

### Sheet: Supplementary Table S2
	Supplementary Table S2: Primers and probes used in this study. F: forward; R: reverse, RACE: Rapid Amplification of cDNA Ends
	Name	Type	Method	Sequence (5' > 3')
	WhSBV-995-F	Primer	N gene-specific RT-qPCR	ATG CGG TGA TGA AGA CTT GC
	WhSBV-1015-[FAM]	Probe	N gene-specific RT-qPCR	[FAM]-AGG CTG TTG TAA AGT GCT TCA AAA TAT CTG AGG A-[BHQ1]
	WhSBV-1054-R	Primer	N gene-specific RT-qPCR	GGT TGT TCT GCG GTC TTG G
	WhSBV-1541-F	Primer	P gene-specific RT-qPCR	CAC CAA ATC GCC TCA GGA AC
	WhSBV-1589-[FAM]	Probe	P gene-specific RT-qPCR	[FAM]-AGA AAC ATT GAA CAA ACT CGA GGA ATC CAT TGC-[BHQ1]
	WhSBV-1622-R	Primer	P gene-specific RT-qPCR	TGA CTT GCC TAC TGA TCG CT
	WhSBV-2752-F	Primer	G gene-specific RT-qPCR	CAT CCC TAC ACC GGC ATA CT
	WhSBV-2772-[FAM]	Probe	G gene-specific RT-qPCR	[FAM]-ATT CTC CTC ATC ACC ACC GGC CCC TCA TG-[BHQ1]
	WhSBV-2846-R	Primer	G gene-specific RT-qPCR	AGT TGT CCC TGA TCC CAC TG
	WhSBV-3347-F	Primer	M gene-specific RT-qPCR	TGC TAC ATG TCG AGT TCA GAG A
	WhSBV-3383-[FAM]	Probe	M gene-specific RT-qPCR	[FAM]-TGA AAT TCG CCT TGA CCA GCA CAA CAA CCA-[BHQ1]
	WhSBV-3424-R	Primer	M gene-specific RT-qPCR	AGA ACG GCA GTA GTC CTT GG
	WhSBV-7516-F	Primer	L gene-specific RT-qPCR	CAC CAG GCA GAC TTG AGA GA
	WhSBV-7539-[FAM]	Probe	L gene-specific RT-qPCR	[FAM]-TCA CTA AGC CAT GTT GCA TGT TTA CCT CCT-[BHQ1]
	WhSBV-7597-R	Primer	L gene-specific RT-qPCR	GCG CCT ATG AAT ACA AGC CC
	AAP	Primer	5'/3'-RACE	GGC CAC GCG TCG ACT AGT ACG GG(Inosine) (Inosine)GG
	AP	Primer	5'/3'-RACE	GGC CAC GCG TCG ACT AGT ACT TTT TTT TTT TTT TTT T
	AUAP	Primer	5'/3'-RACE	GGC CAC GCG TCG ACT AGT AC
	WhSBV-945-R	Primer	5'/3'-RACE	CAG TTG TAG TGT GCC TGC TC
	WhSBV-777-R	Primer	5'/3'-RACE	GGC GTT CTT TGA GTC GAT CC
	WhSBV-545-R	Primer	5'/3'-RACE	GGA GCT TAA CCA TGC CAC TG
	WhSBV-7388-F	Primer	5'/3'-RACE	TAC CCG TTC AGT TCA CTC CG
	WhSBV-7528-F	Primer	5'/3'-RACE	TCA CCA GGC AGA CTT GAG AG
	WhSBV-7911-F	Primer	5'/3'-RACE	CCA ATC AGC TCC GCC ATT AG
	WhSBV-8215-F	Primer	5'/3'-RACE	TTG GAC AAG GCT TAC TCG CT
	WhSBV-8737-F	Primer	5'/3'-RACE	GTG AAG TGG CCT TTG ACG AC
	WhSBV-8901-F	Primer	5'/3'-RACE	CTC GCC ATG CCA AAA CAC C
	ACT-1030-F	Primer	ACTB-specific RT-qPCR “Mix4”	AGC GCA AGT ACT CCG TGT G
	ACT-1081-HEX	Probe	ACTB-specific RT-qPCR “Mix4”	[HEX]-TCG CTG TCC ACC TTC CAG CAG ATG T-[BHQ1]
	ACT-1135-R	Primer	ACTB-specific RT-qPCR “Mix4”	CGG ACT CAT CGT ACT CCT GCT T
	WhSBV_3393M_F	Primer	Splice sites validation	CTT GAC CAG CAC AAC AAC CA
	WhSBV_3675M_F	Primer	Splice sites validation	AAG ATA ATG GCC ACG CAC AG
	WhSBV_3929L_R	Primer	Splice sites validation	GCA GTA TCA GCC GCC CAG
	WhSBV_4581L_R	Primer	Splice sites validation	CGT CGC ATC CTC GTA AAC TG
	WhSBV_764N_F	Primer	Northern blot	GGA TCG ACT CAA AGA ACG CC
	WhSBV_1013N_R	Primer	Northern blot	AGC ACT TTA CAA CAG CCT GC
	WhSBV_1204X_F	Primer	Northern blot	ACT GCG CAG AAT CAT TGA ACA
	WhSBV_1414X_R	Primer	Northern blot	TTC CTC CTC CTC CTG ATC GA
	WhSBV_1541P_F	Primer	Northern blot	CAC CAA ATC GCC TCA GGA AC
	WhSBV_1768P_R	Primer	Northern blot	GTA ATC GTC GGC AAC AGG AG
	WhSBV_1876G_F	Primer	Northern blot	GCA ACC TGT ACA GTC AAG GC
	WhSBV_2066G_R	Primer	Northern blot	TCC ATT TCC TCT CCA CCA CC
	WhSBV_3384M_F	Primer	Northern blot	GAA ATT CGC CTT GAC CAG CA
	WhSBV_3570M_R	Primer	Northern blot	CCG CTT CTC CTG ACA ACC TA
	WhSBV_3929L_R	Primer	Northern blot	GCA GTA TCA GCC GCC CAG
	WhSBV_7770L_R	Primer	Northern blot	GTG TTC CCT CCT GGC ACT AT
