## Supplementary Table S3 for "From *in silico* to *in vitro*: Wŭhàn sharpbelly bornavirus infects and persists in cyprinoform cells"

### Sheet: Supplementary Table S3
	Supplementary Table S3: Complete list of cell lines used for infection experiments in this study. All cell lines were received from the Collection of Cell Lines in Veterinary Medicine (CCLV) at the Friedrich-Loeffler-Institut, Federal Research Institute for Animal Health, Greifswald - Insel Riems, Germany. N.A.: not available
	Cell line: Number	Cell line: Name	Cell line: Organ	Cell line: Morphology	Cell line: Common name	Cell line: Species	Cell line: Family	Cell line: Order
	15	Vero	kidney	initially fibroblastoid, closed monolayer: epithelioid	green moneky	Trachemys scripta (Thunberg in Schoepf, 1792)	Cercopithecidae	Primates
	88	RT/F	N.A.	N.A.	bluegill	Lepomis macrochirus (Rafinesque, 1819)	Centrarchidae	Centrarchiformes
	112	CaPi	pituitary gland	epithelioid	common carp	Cyprinus carpio (Linnaeus, 1758)	Cyprinidae	Cypriniformes
	173	EPC	N.A.	epithelioid, polymorphic, adherent	fathead minnow	Pimephales promelas (Rafinesque, 1820)	Leuciscidae	Cypriniformes
	466	QM7	muscle	fibroblastoid	Japanese quail	Coturnix japonica (Temminck & Schlegel, 1849)	Phasianidae	Galliformes
	484	SKL-R	liver	N.A.	red-eared slider turtle	Trachemys scripta (Thunberg in Schoepf, 1792)	Emydidae	Testudines
	686	RTG-2/f	gonads	fibroblastoid, adherent	rainbow trout	Oncorhynchus mykiss (Walbaum, 1792)	Salmonidae	Salmoniformes
	816	CCB	brain	fibroblastoid, adherent	common carp	Cyprinus carpio (Linnaeus, 1758)	Cyprinidae	Cypriniformes
	826	SAF-1	fin	fibroblastoid, adherent	gilthead seabream	Sparus aurata (Linnaeus, 1758)	Sparidae	Spariformes
	1092	VH-2	heart	fibroblastoid, elongated, multipolar, polymorphic, adherent	Russell's viper	Daboia russelii (Shaw & Nodder, 1797)	Viperidae	Squamata
	1104	CHSE-214	embryonic	epithelioid, polymorphic, adherent	Chinook salmon	Oncorhynchus tshawytscha (Walbaum, 1792)	Salmonidae	Salmoniformes
	1388	GTS-9	thymus	fibroblastoid, adherent	goldfish	Carassius auratus (Linnaeus, 1758)	Cyprinidae	Cypriniformes
	1452	C6	brain	fibroblastoid, adherent	Norway rat	Rattus norvegicus	Muridae	Rodentia
	1492	ZF4	embryonic	N.A.	zebrafish	Danio rerio (Hamilton, 1822)	Danionidae	Cypriniformes
	1529	DF-1	embryo	fibroblastoid, adherent	chicken	Gallus gallus	Phasianidae	Galliformes
	1536	CDSK	kidney	N.A.	Reeves's turtle	Mauremys reevesii (Gray, 1831)	Geoemydidae	Testudines
	1550	TiB	brain	fibroblastoid, large elongated cells, adherent	Nile tilapia	Oreochromis niloticus (Linnaeus, 1758)	Cichlidae	Cichliformes
