## Supplementary Table S4 for "From *in silico* to *in vitro*: Wŭhàn sharpbelly bornavirus infects and persists in cyprinoform cells"

### Sheet: Supplementary Table S4
	Supplementary Table S4: Summary of differentially expressed genes. Transcriptomic analysis of WhSBV-infected CCB cells was performed to assess differential gene expression. Total RNA from early (4-48 hpi) and late (72-240 hpi) infection stages was extracted, validated by RT-qPCR and used for library preparation with ERCC spike-ins. Sequencing was performed on an Illumina NovaSeq 6000 in 150 bp pa…
	Gene	baseMean	log2 foldchange	lfcSE	stat	p-value	adjusted p-value	shrinked log2 foldchange	Interaction	LFC direction	Description
	SACS2	8.40449	9.62061	1.34721	6.39886	1.56542e-10	8.4645e-08	10.3552	infected vs control @ 240hpi	up
	LOC109082175	5.44072	8.99004	1.76529	4.52618	6.00587e-06	0.00160628	9.78813	infected vs control @ 240hpi	up	interferon-induced protein 44-like
	LOC109056909	5.39534	9.02463	1.43461	5.5936	2.22407e-08	9.5378e-06	9.76902	infected vs control @ 240hpi	up	interferon-induced protein 44-like
	LOC109047162	3.36491	8.31874	1.45169	5.04152	4.61841e-07	0.000149187	9.19297	infected vs control @ 240hpi	up	galectin-3-binding protein A-like
	LOC109051346	15.3684	9.58675	1.73434	4.95103	7.38218e-07	0.000232427	9.09987	infected vs control @ 240hpi	up	GTPase IMAP family member 8-like
	LOC122145991	112.644	7.91591	0.84933	8.14278	3.86295e-16	4.36742e-13	7.77339	infected vs control @ 240hpi	up	uncharacterized LOC122145991
	LOC122138418	15.8897	7.45478	0.834164	7.73802	1.0098e-14	9.30252e-12	7.24519	infected vs control @ 240hpi	up	sacsin-like
	LOC109089066	63.9954	7.32496	0.817956	7.73264	1.0534e-14	9.35754e-12	7.18171	infected vs control @ 240hpi	up	urokinase plasminogen activator surface receptor-like
	LGALS17	11.08	7.28883	0.992563	6.33595	2.35883e-10	1.19737e-07	7.04801	infected vs control @ 240hpi	up
	IRF7	32.5982	7.04664	0.605863	9.9802	1.86091e-23	5.14292e-20	6.96753	infected vs control @ 240hpi	up	interferon regulatory factor 7
	LOC109108578	45.1719	7.09266	1.10834	5.49712	3.8604e-08	1.57409e-05	6.82978	infected vs control @ 240hpi	up	5'-3' exonuclease PLD4
	LOC109090358	2.80607	7.07729	1.501	4.04884	5.14729e-05	0.0120782	6.81068	infected vs control @ 240hpi	up	polyubiquitin-like
	LOC109108885	1491.83	6.92718	0.834094	7.10613	1.19341e-12	9.27616e-10	6.75867	infected vs control @ 240hpi	up	uncharacterized LOC109108885
	LOC109077150	15.0275	6.99636	0.901539	6.65126	2.90599e-11	1.80702e-08	6.7554	infected vs control @ 240hpi	up	GTPase IMAP family member 7-like
	LOC109084188	9.47567	7.31788	1.60974	3.92477	8.68126e-05	0.0191087	6.73545	infected vs control @ 240hpi	up	GTPase IMAP family member 8-like
	LOC109087092	57.0813	6.82787	0.576554	10.1081	5.08528e-24	1.80694e-20	6.73128	infected vs control @ 240hpi	up	CD9 antigen-like
	LOC109047711	3.73688	7.21346	1.43142	4.34077	1.41985e-05	0.00360366	6.6514	infected vs control @ 240hpi	up	interferon alpha-inducible protein 27-like protein 2A
	LOC109054320	11.1263	6.84316	0.883193	6.61594	3.69193e-11	2.13556e-08	6.64141	infected vs control @ 240hpi	up	helicase with zinc finger domain 2-like
	LOC109109046	10.6752	7.15109	1.62253	3.79105	0.00015001	0.0318905	6.53384	infected vs control @ 240hpi	up	galectin-3-binding protein A-like
	HELZ2A	34.0389	6.52785	0.52858	10.4579	1.34759e-25	6.12669e-22	6.45165	infected vs control @ 240hpi	up
	LOC109068812	19.9604	6.52331	0.637618	8.66241	4.61905e-18	6.38275e-15	6.41598	infected vs control @ 240hpi	up	E3 ubiquitin-protein ligase TRIM21-like
	LOC109081472	100.751	6.46928	0.628214	8.70609	3.14539e-18	4.60207e-15	6.34678	infected vs control @ 240hpi	up	signal transducer and activator of transcription 1-like
	LOC109064935	18.4282	6.73106	1.25505	4.5664	4.96176e-06	0.0137126	6.29261	infected vs control @ 120hpi	up	E3 ubiquitin-protein ligase TRIM21-like
	LOC109058642	18.0045	6.35982	0.76645	6.99304	2.68987e-12	2.02743e-09	6.19842	infected vs control @ 240hpi	up	interferon-induced very large GTPase 1-like
	LOC109064935	18.4282	6.24893	0.592136	8.86439	7.69213e-19	1.36662e-15	6.17004	infected vs control @ 240hpi	up	E3 ubiquitin-protein ligase TRIM21-like
	LOC122134501	5.76559	6.63201	1.20165	4.68691	2.77363e-06	0.000792972	6.16987	infected vs control @ 240hpi	up	E3 ubiquitin-protein ligase DTX3L-like
	RSDA2	67.2437	6.17482	0.810421	6.38536	1.71e-10	8.861e-08	5.9712	infected vs control @ 240hpi	up
	MXB	35.9046	6.02768	0.471614	10.6606	1.55608e-26	9.67608e-23	5.95215	infected vs control @ 240hpi	up
	LOC109095780	58.8713	6.10986	0.786136	6.49996	8.03388e-11	4.54152e-08	5.92401	infected vs control @ 240hpi	up	signal transducer and activator of transcription 1-like
	LOC109099490	14.0267	5.95729	0.615944	8.04828	8.39646e-16	8.70188e-13	5.85377	infected vs control @ 240hpi	up	interferon-induced protein with tetratricopeptide repeats 5-like
	LOC109063905	5.76066	5.99486	0.953585	5.23799	1.62338e-07	5.68707e-05	5.73528	infected vs control @ 240hpi	up	E3 ubiquitin-protein ligase TRIM21-like
	LOC109077335	5.53396	6.13495	1.11068	4.62326	3.77761e-06	0.00106773	5.7318	infected vs control @ 240hpi	up	keratin, type I cytoskeletal 18-like
	LOC109103937	16.8984	5.80687	0.563816	8.5256	1.52017e-17	1.89056e-14	5.72376	infected vs control @ 240hpi	up	receptor-transporting protein 3-like
	LOC109047650	22.4883	5.734	0.547635	8.64445	5.40665e-18	7.07787e-15	5.66143	infected vs control @ 240hpi	up	CD9 antigen-like
	LOC109066009	11.4458	5.82424	0.727587	6.63047	3.34628e-11	1.98172e-08	5.65108	infected vs control @ 240hpi	up	interferon-induced very large GTPase 1-like
	LOC109056470	6.12631	6.26392	1.34451	3.91512	9.03601e-05	0.0197152	5.60629	infected vs control @ 240hpi	up	suppressor of cytokine signaling 1-like
	LOC109071050	38.222	5.80809	0.8887	5.41025	6.29355e-08	2.44593e-05	5.53497	infected vs control @ 240hpi	up	NFX1-type zinc finger-containing protein 1-like
	LOC109104744	4.94145	5.85764	1.06521	4.56026	5.10902e-06	0.00141196	5.46968	infected vs control @ 240hpi	up	vascular endothelial growth factor receptor 3-like
	LOC109062092	230.545	5.63783	0.693725	6.68541	2.30279e-11	1.46865e-08	5.46578	infected vs control @ 240hpi	up	H-2 class I histocompatibility antigen, Q9 alpha chain
	LOC122147257	25.2742	5.42739	0.478349	9.25556	2.1312e-20	4.41743e-17	5.34856	infected vs control @ 240hpi	up	uncharacterized LOC122147257
	ISG15	148.13	5.40455	0.438171	10.0521	8.98929e-24	2.79488e-20	5.33338	infected vs control @ 240hpi	up	ISG15 ubiquitin like modifier
	LOC122145625	140.335	5.4622	0.597296	7.47067	7.97904e-14	6.61542e-11	5.32969	infected vs control @ 240hpi	up	uncharacterized LOC122145625
	LOC109060301	28.2411	5.40044	0.460054	9.56505	1.12147e-21	2.78943e-18	5.31403	infected vs control @ 240hpi	up	ubl carboxyl-terminal hydrolase 18-like
	LOC109105094	36.3316	5.36348	0.682852	6.39008	1.65803e-10	8.77451e-08	5.18938	infected vs control @ 240hpi	up	GTPase IMAP family member 9-like
	LOC109111862	146.885	5.42432	0.82485	5.36379	8.14938e-08	3.11845e-05	5.18632	infected vs control @ 240hpi	up	uncharacterized LOC109111862
	LOC122140869	14.8143	5.28737	0.624738	6.86266	6.75881e-12	4.54357e-09	5.15119	infected vs control @ 240hpi	up	RT1 class I histocompatibility antigen, AA alpha chain-like
	LOC109068846	5.44408	5.66259	1.24909	3.73278	0.000189375	0.0395826	5.12248	infected vs control @ 240hpi	up	probable E3 ubiquitin-protein ligase HERC4
	HERC5.1	21.4853	5.20039	0.536986	7.82216	5.19237e-15	5.166e-12	5.09405	infected vs control @ 240hpi	up
	LOC109103185	15.4669	5.0894	0.601372	6.80012	1.04533e-11	6.84226e-09	4.94668	infected vs control @ 240hpi	up	XIAP-associated factor 1-like
	USP18	10.3454	5.17339	0.847232	4.92591	8.39704e-07	0.000261074	4.87942	infected vs control @ 240hpi	up	ubiquitin specific peptidase 18
	LOC109081571	10.1097	5.06156	0.772975	5.25446	1.48461e-07	5.27525e-05	4.82433	infected vs control @ 240hpi	up	putative helicase mov-10-B.1
	LOC122136444	29.7153	4.87126	0.476744	8.12021	4.65379e-16	5.03277e-13	4.78624	infected vs control @ 240hpi	up	CD9 antigen-like
	LOC109103937	16.8984	4.96597	0.771385	5.14136	2.72752e-07	0.00113069	4.75726	infected vs control @ 120hpi	up	receptor-transporting protein 3-like
	HERC5.4	7.61811	4.97718	0.823956	4.82694	1.38648e-06	0.000420559	4.72044	infected vs control @ 240hpi	up
	LOC122146693	131.832	4.74613	0.285394	13.1262	2.33092e-39	5.7977e-35	4.71255	infected vs control @ 240hpi	up	uncharacterized LOC122146693
	IFIT10	106.252	4.76006	0.397731	9.45378	3.26824e-21	7.39009e-18	4.69414	infected vs control @ 240hpi	up
	LOC109108886	6065.54	4.84357	0.632771	6.07419	1.24615e-09	6.07753e-07	4.69025	infected vs control @ 240hpi	up	uncharacterized LOC109108886
	LOC109083823	8.54052	4.9063	0.7219	5.41114	6.26261e-08	2.44593e-05	4.6881	infected vs control @ 240hpi	up	sacsin-like
	LOC109047367	23.9986	4.86102	0.67888	5.68734	1.29037e-08	5.73132e-06	4.65589	infected vs control @ 240hpi	up	sterile alpha motif domain-containing protein 9-like
	LOC122134874	3.97136	5.1481	1.10931	3.73934	0.000184502	0.0388909	4.65448	infected vs control @ 240hpi	up	uncharacterized LOC122134874
	LOC109080067	1375.64	4.82888	0.703844	5.43996	5.32931e-08	2.138e-05	4.58725	infected vs control @ 240hpi	up	protein BTG2-like
	IFI27.3	7.8458	4.78523	0.73445	5.15384	2.55212e-07	8.8165e-05	4.56738	infected vs control @ 240hpi	up
	LOC109083516	10.7631	4.78059	0.712655	5.30494	1.1271e-07	4.18423e-05	4.55974	infected vs control @ 240hpi	up	E3 ISG15--protein ligase HERC5-like
	ASTE1A	12.9664	4.66776	0.527679	6.95074	3.63372e-12	2.65828e-09	4.55386	infected vs control @ 240hpi	up
	LOC109102938	91.8786	4.52219	0.326798	10.7779	4.37817e-27	3.62994e-23	4.47931	infected vs control @ 240hpi	up	UMP-CMP kinase 2, mitochondrial-like
	LOC109047194	211.723	4.48578	0.399828	8.71819	2.82682e-18	4.39447e-15	4.41645	infected vs control @ 240hpi	up	uncharacterized LOC109047195
	LOC109067147	41.9557	4.46324	0.37502	9.2348	2.58763e-20	4.95094e-17	4.40246	infected vs control @ 240hpi	up	probable ATP-dependent RNA helicase DHX58
	LOC109082464	23.1473	4.61189	0.713079	5.0652	4.07969e-07	0.000133519	4.39708	infected vs control @ 240hpi	up	malignant fibrous histiocytoma-amplified sequence 1-like
	HELZ2A	34.0389	4.20946	0.511692	6.27225	3.55873e-10	4.42581e-06	4.09274	infected vs control @ 120hpi	up
	IRF7	32.5982	4.24158	0.619659	5.23124	1.68376e-07	0.000837605	4.08544	infected vs control @ 120hpi	up	interferon regulatory factor 7
	LOC109064436	624.701	4.28559	0.681765	4.81925	1.44102e-06	0.000431836	4.02767	infected vs control @ 240hpi	up	protein BTG2-like
	LOC109054753	33.526	3.98969	0.364245	8.2079	2.25098e-16	2.66612e-13	3.92325	infected vs control @ 240hpi	up	interferon-induced protein 44-like
	PKZ	23.084	4.07752	0.549316	5.60245	2.11339e-08	9.22216e-06	3.91133	infected vs control @ 240hpi	up
	LOC109088644	11.1934	4.14624	0.708303	4.44194	8.91496e-06	0.00235896	3.87379	infected vs control @ 240hpi	up	protein mono-ADP-ribosyltransferase PARP14-like
	LOC109070199	35.3504	4.0029	0.522223	5.75023	8.91239e-09	4.03051e-06	3.87059	infected vs control @ 240hpi	up	GTPase IMAP family member 4-like
	LOC109102613	5.99606	4.02029	0.710936	4.24833	2.15373e-05	0.00525193	3.78013	infected vs control @ 240hpi	up	cytidine monophosphate (UMP-CMP) kinase 2, mitochondrial
	LOC109081472	100.751	3.9661	0.638682	4.64409	3.41571e-06	0.0106199	3.75138	infected vs control @ 120hpi	up	signal transducer and activator of transcription 1-like
	LOC109058726	1243.78	3.86839	0.487868	5.87943	4.1169e-09	1.93207e-06	3.72947	infected vs control @ 240hpi	up	immediate early response gene 2 protein-like
	LOC109047725	13.9074	3.91825	0.612911	4.76129	1.92358e-06	0.000562884	3.7246	infected vs control @ 240hpi	up	uncharacterized LOC109047725
	LOC109065393	10.3248	3.83891	0.558214	5.0857	3.66276e-07	0.000121472	3.67637	infected vs control @ 240hpi	up	GTPase IMAP family member 7-like
	LOC109097030	5.42225	4.00208	0.776858	3.86439	0.000111367	0.0240872	3.67527	infected vs control @ 240hpi	up	E3 ubiquitin-protein ligase DTX3L-like
	LOC122134535	14.6222	3.80191	0.582695	4.80854	1.52039e-06	0.000450198	3.60848	infected vs control @ 240hpi	up	interferon-induced protein 44-like
	LOC109088385	44.9938	3.67534	0.387942	6.89623	5.33998e-12	3.79489e-09	3.60117	infected vs control @ 240hpi	up	uncharacterized LOC109088385
	LOC109099495	214.041	3.68775	0.53602	5.01428	5.32337e-07	0.000169754	3.52218	infected vs control @ 240hpi	up	cholesterol 25-hydroxylase-like protein
	LOC109103152	16.4657	3.74806	0.640561	4.29009	1.78603e-05	0.0044424	3.52081	infected vs control @ 240hpi	up	helicase with zinc finger domain 2-like
	LOC109081892	111.884	3.52528	0.241672	10.4492	1.47791e-25	6.12669e-22	3.48947	infected vs control @ 240hpi	up	antiviral innate immune response receptor RIG-I
	LOC109045611	53.5014	3.525	0.472104	5.34841	8.87324e-08	3.344e-05	3.39056	infected vs control @ 240hpi	up	structural maintenance of chromosomes flexible hinge domain-containing protein 1-like
	MXB	35.9046	3.49555	0.4573	5.45714	4.83863e-08	0.000300878	3.36996	infected vs control @ 120hpi	up
	LOC122147257	25.2742	3.47948	0.488971	5.07081	3.96126e-07	0.00140755	3.34113	infected vs control @ 120hpi	up	uncharacterized LOC122147257
	LOC109099841	103.139	3.21313	0.371241	5.96144	2.50021e-09	1.19592e-06	3.12777	infected vs control @ 240hpi	up	uncharacterized LOC109099841
	LOC109052582	16.0729	3.27038	0.525299	4.32208	1.54566e-05	0.00388336	3.0995	infected vs control @ 240hpi	up	zinc finger CCCH domain-containing protein 7B-like
	IRF1B	89.93	3.14237	0.321043	6.67316	2.50346e-11	6.22685e-07	3.07505	infected vs control @ 008hpi	up
	LOC109105973	50.8632	3.1941	0.548485	4.00029	6.32641e-05	0.0144364	3.00102	infected vs control @ 240hpi	up	epithelial-stromal interaction protein 1-like
	LOC109095722	24.8365	3.07923	0.357779	5.8115	6.19148e-09	2.85186e-06	2.99105	infected vs control @ 240hpi	up	uncharacterized LOC109095722
	LOC109067903	78.3865	2.9765	0.260111	7.59869	2.99136e-14	2.56566e-11	2.92895	infected vs control @ 240hpi	up	uncharacterized LOC109067903
	LOC109085815	115.057	2.93263	0.249085	7.75894	8.56393e-15	8.19272e-12	2.89052	infected vs control @ 240hpi	up	NFX1-type zinc finger-containing protein 1-like
	LOC109099997	77.7132	3.02625	0.464253	4.36453	1.27396e-05	0.00330074	2.88471	infected vs control @ 240hpi	up	uncharacterized LOC109099999
	LOC122147043	55.0863	2.94139	0.301101	6.44764	1.13602e-10	6.27919e-08	2.88196	infected vs control @ 240hpi	up	E3 ubiquitin-protein ligase rnf213-beta
	LOC109087896	135.349	2.93853	0.292327	6.63136	3.32609e-11	8.27297e-07	2.87994	infected vs control @ 004hpi	up	ras GTPase-activating protein 2-like
	RNF213B	137.079	2.96688	0.371178	5.29903	1.1642e-07	4.25841e-05	2.87316	infected vs control @ 240hpi	up
	LOC109102938	91.8786	2.91697	0.345678	5.54555	2.93026e-08	0.000242948	2.83482	infected vs control @ 120hpi	up	UMP-CMP kinase 2, mitochondrial-like
	LOC109093916	86.2218	2.86285	0.270812	6.87876	6.03765e-12	4.17151e-09	2.81097	infected vs control @ 240hpi	up	interferon-induced, double-stranded RNA-activated protein kinase-like
	LOC109105179	83.0107	2.84325	0.300103	6.14205	8.14658e-10	4.0526e-07	2.78203	infected vs control @ 240hpi	up	E3 ubiquitin-protein ligase rnf213-beta-like
	LOC109062151	28.3184	2.87346	0.368088	5.08971	3.58618e-07	0.000120539	2.77002	infected vs control @ 240hpi	up	zinc-binding protein A33-like
	IRF3	107.299	2.78812	0.24042	7.43749	1.02619e-13	8.2337e-11	2.74797	infected vs control @ 240hpi	up	interferon regulatory factor 3
	EPSTI1	17.7747	2.89935	0.468404	4.05494	5.01482e-05	0.0118794	2.74289	infected vs control @ 240hpi	up	epithelial stromal interaction 1
	BTR09	46.5972	2.74926	0.38481	4.54577	5.47343e-06	0.00149605	2.64345	infected vs control @ 240hpi	up
	LOC109073483	51.3093	2.67437	0.252241	6.63798	3.1801e-11	1.92924e-08	2.62611	infected vs control @ 240hpi	up	probable ATP-dependent RNA helicase DHX58
	SI:CH211-244B2.3	37.3968	2.71968	0.35199	4.8856	1.03117e-06	0.000316644	2.62132	infected vs control @ 240hpi	up
	LOC109058714	1246.44	2.74246	0.439545	3.96423	7.36347e-05	0.0163528	2.58836	infected vs control @ 240hpi	up	immediate early response gene 2 protein-like
	LOC109069034	41.6259	2.70998	0.407935	4.1918	2.7675e-05	0.00668311	2.58165	infected vs control @ 240hpi	up	uncharacterized LOC109069034
	IRF1B	89.93	2.66377	0.327066	5.08696	3.63845e-07	0.00301664	2.58043	infected vs control @ 004hpi	up
	LOC109108887	2142.99	2.64021	0.409689	4.00355	6.23977e-05	0.0143705	2.51352	infected vs control @ 240hpi	up	uncharacterized LOC109108887
	LOC109052169	31.4383	2.60365	0.35136	4.56411	5.0162e-06	0.00140189	2.50852	infected vs control @ 240hpi	up	protein SSUH2 homolog
	LOC109080954	459.278	2.55734	0.281123	5.53972	3.02963e-08	1.27722e-05	2.49631	infected vs control @ 240hpi	up	signal transducer and activator of transcription 1-alpha/beta-like
	LOC109095390	54.4957	2.53359	0.379641	4.03957	5.35483e-05	0.0124477	2.41476	infected vs control @ 240hpi	up	tripartite motif-containing protein 16-like
	IRF1B	89.93	2.49769	0.317405	4.71857	2.37512e-06	0.000686935	2.4131	infected vs control @ 240hpi	up
	LOC109087896	135.349	2.46213	0.288663	5.0652	4.07969e-07	0.00507371	2.39694	infected vs control @ 008hpi	up	ras GTPase-activating protein 2-like
	LOC109081071	107.062	2.43965	0.331494	4.3429	1.40614e-05	0.00360366	2.34357	infected vs control @ 240hpi	up	uncharacterized LOC109081071
	LOC109050401	98.1676	2.46747	0.393695	3.72743	0.000193442	0.0400957	2.33477	infected vs control @ 240hpi	up	opioid growth factor receptor-like
	LOC109081639	58.0983	2.27424	0.287197	4.43682	9.12974e-06	0.00239036	2.19979	infected vs control @ 240hpi	up	E3 ubiquitin-protein ligase TRIM21-like
	LOC109053771	36.6113	2.2283	0.307295	3.99712	6.41177e-05	0.0144982	2.10884	infected vs control @ 240hpi	up	uncharacterized LOC109053771
	LOC109095466	478.543	2.11787	0.231424	4.8304	1.36261e-06	0.0112974	2.06767	infected vs control @ 008hpi	up	ER degradation-enhancing alpha-mannosidase-like protein 3
	LOC109093637	139.491	2.05135	0.246413	4.26663	1.98447e-05	0.00488711	1.99162	infected vs control @ 240hpi	up	interferon-induced, double-stranded RNA-activated protein kinase
	LOC109107006	182.566	2.04455	0.262663	3.97676	6.9862e-05	0.0156548	1.97579	infected vs control @ 240hpi	up	tyrosine-protein kinase JAK1-like
	LOC109054524	191.203	1.94579	0.247503	3.82133	0.000132735	0.0284613	1.88566	infected vs control @ 240hpi	up	E3 ubiquitin-protein ligase rnf213-alpha-like
	LOC109090229	1771.21	-2.11717	0.200729	-5.56556	2.61308e-08	0.000324976	-2.07766	infected vs control @ 004hpi	down	multidrug resistance-associated protein 1-like
